# Neuronal EphB2 signaling drives persistent neuropathic pain following spinal cord injury

**DOI:** 10.64898/2026.04.20.719620

**Authors:** Nicolette M. Heinsinger, David A. Jaffe, Kolluru D. Srikanth, Megan A. Lyttle, Madison S. Smith, Samantha J. Thomas, Brittany A. Charsar, Lan Cheng, Pauline Michel-Flutot, Rachel E. Cain, Jaime L. Watson, Duran Bao, Jia Fan, Aditi Falnikar, Wei Zhou, Matthew B. Dalva, Angelo C. Lepore

## Abstract

Neuropathic pain after spinal cord injury reflects persistent hyperexcitability in the spinal cord dorsal horn, yet the molecular drivers sustaining this maladaptive state are unknown. Using an antibody microarray of dorsal horn tissue from mice six weeks after cervical contusion spinal cord injury, we found persistent upregulation of Eph-ephrin signaling, including increased EphB1, EphB2 and EphB3 expression and phosphorylation. Reversible chemogenetic inhibition of EphB kinase activity, using an EphB1/2/3 analog-sensitive knock-in mouse, selectively reversed established mechanical allodynia without affecting thermal hyperalgesia or motor function and also shifted dorsal horn signaling away from pain sensitization-associated pathways. Among EphB receptors, EphB2 showed the most consistent and robust injury-induced increase in expression within dorsal horn. Although EphB2 transcript levels increased in both dorsal horn neurons and astrocytes, conditional deletion of EphB2 only in dorsal horn neurons, but not in astrocytes, reversed established mechanical allodynia and reduced dorsal horn neuronal activation. These findings identify EphB signaling, and neuronal EphB2 in particular, as a mechanism that actively maintains pain hypersensitivity after spinal cord injury.
