## Supplemental File 2 for "Neuronal EphB2 signaling drives persistent neuropathic pain following spinal cord injury"

### Sheet: Total Proteins 
	Laminectomy vs. SCI	SCI vs. SCI-drug
Abl	323	-66
FIH	640	-93
ADRA2C	221	-77
MEK1	297	-71
AMIGO1	76	-70
GRK1	140	-67
Lyn	411	-65
Csk	96	-64
ULK2	404	-61
CDKN2D	129	-56
MEK2	446	-55
PRKAR2A	293	-44
ZAP70	79	-42
PR	146	-42
SYN1	117	-26
CD74	264	-17
MARK2	662	-15
EphB2	68	-12
EphB1	42	-10
TNFR1	204	-9
DLG3	-68	9
SHIP2	-55	10
CTNNB1	-29	17
DFF45	-39	19
CDK7	195	19
NRAS	-39	19
Grp170	-42	24
DYRK2	-50	31
NLGN1	-48	33
JNK2	-45	37
HSP90AB1	-32	38
Raf1	-26	45
FGFR2	-45	47
Grp75	-56	49
JNK1	-29	50
DUSP11	-60	62
TRADD	-74	72
MKK3	-54	78
SLC12A3	-73	133
JAK3	-33	168

### Sheet: Phospho Proteins
	Laminectomy vs. SCI	SCI vs. SCI-drug
CREBBP	138	-78
SCYL1	982	-77
MDM2	158	-72
MKK3	207	-70
MAT1A	73	-69
EphB4	454	-69
ACS1	110	-59
ERK2	73	-59
PKD1	99	-56
GFAP	253	-55
PKCg	82	-54
TXK	125	-43
PKCa	105	-41
ACO1	280	-37
MEK1	28	-37
RSK1	193	-33
Ron	40	-24
EphB2	36	-18
EphB3	75	-9
EphB1	25	-5
CDK1	25	-5
TYK2	-51	13
HGS	-32	21
CTNNB1	-56	23
GSK3a	-36	28
GUK1	-36	28
HePTP	-36	28
GSK3a	-41	28
ESRRA	-16	30
MLL	-22	35
SNCA	-64	38
CRYAB	-37	39
MSK1	-34	40
RPS6	-79	184
MKK3	-81	502
MKK3	-85	553
RUNX1	-90	584

### Sheet: EphBs
	Laminectomy vs. SCI	SCI vs. SCI-drug
EphB1	42	-10
EphB1-pY	25	-5
EphB2	68	-12
EphB2-pY	36	-18
EphB3	20	-30
EphB3-pY	75	-9
